# SplicingFactory – Splicing diversity analysis for transcriptome data

**DOI:** 10.1101/2021.02.03.429568

**Authors:** Benedek Dankó, Péter Szikora, Tamás Pór, Alexa Szeifert, Endre Sebestyén

## Abstract

**Motivation:** Alternative splicing contributes to the diversity of RNA found in biological samples. Current tools investigating patterns of alternative splicing check for coordinated changes in the expression or relative ratio of RNA isoforms where specific isoforms are up- or downregulated in a condition. However, the molecular process of splicing is stochastic and changes in RNA isoform diversity for a gene might arise between samples or conditions. A specific condition can be dominated by a single isoform, while multiple isoforms with similar expression levels can be present in a different condition. These changes might be the result of mutations, drug treatments or differences in the cellular or tissue environment. Here, we present a tool for the characterization and analysis of RNA isoform diversity using isoform level expression measurements.

**Results:** We developed an R package called SplicingFactory, to calculate various RNA isoform diversity metrics, and compare them across conditions. Using the package, we tested the effect of RNA-seq quantification tools, quantification uncertainty, gene expression levels, and isoform numbers on the isoform diversity calculation. We analyzed a set of CD34+ hematopoietic stem cells and myelodysplastic syndrome samples and found a set of genes whose isoform diversity change is associated with *SF3B1* mutations.

**Availability and implementation:** The SplicingFactory package is freely available under the GPL-3.0 license from Bioconductor for the Windows, MacOS and Linux operating systems (https://www.bioconductor.org/packages/release/bioc/html/SplicingFactory.html).

**Supplementary information:** Supplementary data are available at Bioinformatics online.
