## Supplementary Table 1 for "SplicingFactory – Splicing diversity analysis for transcriptome data"

### Sheet: Sheet1
SRA ID	Dataset	Disease status
SRR6781220	SRP133442	control
SRR6781222	SRP133442	control
SRR6781223	SRP133442	control
SRR6781231	SRP133442	control
SRR6781233	SRP133442	control
SRR6781235	SRP133442	control
SRR6781238	SRP133442	control
SRR6781239	SRP133442	control
SRR6781241	SRP133442	control
SRR6781224	SRP133442	control
SRR6781226	SRP133442	control
SRR6781227	SRP133442	control
SRR6781228	SRP133442	control
SRR6781234	SRP133442	control
SRR6781236	SRP133442	control
SRR6781237	SRP133442	control
SRR6781240	SRP133442	control
SRR6781208	SRP133442	MDS
SRR6781213	SRP133442	MDS
SRR6781177	SRP133442	MDS
SRR6781204	SRP133442	MDS
SRR6781200	SRP133442	MDS
SRR6781185	SRP133442	MDS
SRR6781211	SRP133442	MDS
SRR6781180	SRP133442	MDS
SRR6781205	SRP133442	MDS
SRR6781186	SRP133442	MDS
SRR6781214	SRP133442	MDS
SRR6781192	SRP133442	MDS
SRR6781187	SRP133442	MDS
SRR6781193	SRP133442	MDS
SRR6781212	SRP133442	MDS
SRR6781190	SRP133442	MDS
SRR6781203	SRP133442	MDS

### Sheet: Sheet2
SRA ID	Dataset	Disease status
SRR6781175	SRP133442	MDS
SRR6781177	SRP133442	MDS
SRR6781180	SRP133442	MDS
SRR6781184	SRP133442	MDS
SRR6781189	SRP133442	MDS
SRR6781192	SRP133442	MDS
SRR6781193	SRP133442	MDS
SRR6781206	SRP133442	MDS
SRR6781212	SRP133442	MDS
SRR6781220	SRP133442	control
SRR6781222	SRP133442	control
SRR6781223	SRP133442	control
SRR6781231	SRP133442	control
SRR6781233	SRP133442	control
SRR6781235	SRP133442	control
SRR6781238	SRP133442	control
SRR6781239	SRP133442	control
SRR6781241	SRP133442	control
SRR6781181	SRP133442	MDS
SRR6781183	SRP133442	MDS
SRR6781185	SRP133442	MDS
SRR6781186	SRP133442	MDS
SRR6781187	SRP133442	MDS
SRR6781188	SRP133442	MDS
SRR6781190	SRP133442	MDS
SRR6781194	SRP133442	MDS
SRR6781200	SRP133442	MDS
SRR6781203	SRP133442	MDS
SRR6781204	SRP133442	MDS
SRR6781205	SRP133442	MDS
SRR6781208	SRP133442	MDS
SRR6781211	SRP133442	MDS
SRR6781213	SRP133442	MDS
SRR6781214	SRP133442	MDS
SRR6781216	SRP133442	MDS
SRR6781224	SRP133442	control
SRR6781226	SRP133442	control
SRR6781227	SRP133442	control
SRR6781228	SRP133442	control
SRR6781234	SRP133442	control
SRR6781236	SRP133442	control
SRR6781237	SRP133442	control
SRR6781240	SRP133442	control
SRX4143105	SRP149374	MDS
SRX4143106	SRP149374	MDS
SRX4143107	SRP149374	control
SRX4143108	SRP149374	MDS
SRX4143109	SRP149374	MDS
SRX4143110	SRP149374	MDS
SRX4143111	SRP149374	MDS
SRX4143112	SRP149374	MDS
SRX4143113	SRP149374	MDS
SRX4143114	SRP149374	MDS
SRX4143115	SRP149374	MDS
SRX4143116	SRP149374	MDS
SRX4143117	SRP149374	MDS
SRX4143118	SRP149374	MDS
SRX4143119	SRP149374	MDS
SRX4143120	SRP149374	MDS
SRX4143121	SRP149374	MDS
SRX4143122	SRP149374	MDS
SRX4143123	SRP149374	MDS
SRX4143124	SRP149374	MDS
SRX4143125	SRP149374	control
SRX4143126	SRP149374	MDS
SRX4143127	SRP149374	control
SRX4143128	SRP149374	MDS
SRX4143129	SRP149374	control
SRX4143130	SRP149374	MDS
SRX4143131	SRP149374	MDS
SRX4143132	SRP149374	MDS
SRX4143133	SRP149374	MDS
SRX4143134	SRP149374	MDS
SRX4143135	SRP149374	MDS
SRX4143136	SRP149374	MDS
SRX4143137	SRP149374	control
SRX4143138	SRP149374	MDS
SRX4143139	SRP149374	MDS
SRX4143140	SRP149374	MDS
SRX4143141	SRP149374	MDS
SRX4143142	SRP149374	MDS
SRX4143143	SRP149374	MDS
SRX4143144	SRP149374	MDS
SRX4143145	SRP149374	MDS
SRX4143146	SRP149374	MDS
SRX4143147	SRP149374	MDS
SRX4143148	SRP149374	control
SRX4143150	SRP149374	MDS
SRX4143151	SRP149374	control
SRX4143152	SRP149374	MDS
SRX4143153	SRP149374	MDS
SRX4143154	SRP149374	MDS
SRX4143155	SRP149374	MDS
SRX4143156	SRP149374	MDS
SRX4143157	SRP149374	MDS
SRX4143158	SRP149374	control
SRX4143159	SRP149374	MDS
SRX4143160	SRP149374	MDS
SRX4143161	SRP149374	MDS
SRX4143162	SRP149374	MDS
SRX4143164	SRP149374	MDS
SRX4143165	SRP149374	MDS
SRX4143166	SRP149374	MDS
SRX4143167	SRP149374	MDS
SRX4143168	SRP149374	MDS
SRX4143169	SRP149374	MDS
SRX4143170	SRP149374	MDS
SRX4143171	SRP149374	MDS
SRX4143173	SRP149374	MDS
SRX4143174	SRP149374	MDS
SRX4143175	SRP149374	MDS
SRX4143176	SRP149374	MDS
SRX4143177	SRP149374	MDS
SRX4143178	SRP149374	MDS
SRX4143180	SRP149374	MDS
SRX4143181	SRP149374	MDS
SRX4143183	SRP149374	MDS
SRX4143184	SRP149374	MDS
SRX4143185	SRP149374	MDS
SRX4143186	SRP149374	MDS
SRX4143187	SRP149374	MDS
SRX4143188	SRP149374	MDS
SRX4143189	SRP149374	MDS
SRX4143190	SRP149374	MDS
SRX4143191	SRP149374	MDS
SRX4143192	SRP149374	MDS
SRX4143193	SRP149374	MDS
SRX4143194	SRP149374	MDS
SRX4143195	SRP149374	MDS
SRX4143196	SRP149374	MDS

### Sheet: Sheet3
SRA ID	Dataset	Disease status	SF3B1 mutation status
SRX4143105	SRP149374	MDS	mut
SRX4143108	SRP149374	MDS	mut
SRX4143109	SRP149374	MDS	wt
SRX4143110	SRP149374	MDS	mut
SRX4143112	SRP149374	MDS	wt
SRX4143113	SRP149374	MDS	wt
SRX4143115	SRP149374	MDS	mut
SRX4143116	SRP149374	MDS	wt
SRX4143117	SRP149374	MDS	mut
SRX4143118	SRP149374	MDS	wt
SRX4143119	SRP149374	MDS	mut
SRX4143120	SRP149374	MDS	mut
SRX4143121	SRP149374	MDS	wt
SRX4143122	SRP149374	MDS	wt
SRX4143123	SRP149374	MDS	wt
SRX4143124	SRP149374	MDS	wt
SRX4143126	SRP149374	MDS	wt
SRX4143128	SRP149374	MDS	wt
SRX4143130	SRP149374	MDS	wt
SRX4143131	SRP149374	MDS	wt
SRX4143132	SRP149374	MDS	wt
SRX4143133	SRP149374	MDS	wt
SRX4143134	SRP149374	MDS	mut
SRX4143135	SRP149374	MDS	wt
SRX4143136	SRP149374	MDS	wt
SRX4143138	SRP149374	MDS	mut
SRX4143139	SRP149374	MDS	wt
SRX4143140	SRP149374	MDS	mut
SRX4143141	SRP149374	MDS	mut
SRX4143142	SRP149374	MDS	mut
SRX4143143	SRP149374	MDS	mut
SRX4143144	SRP149374	MDS	mut
SRX4143145	SRP149374	MDS	wt
SRX4143147	SRP149374	MDS	mut
SRX4143152	SRP149374	MDS	wt
SRX4143153	SRP149374	MDS	wt
SRX4143154	SRP149374	MDS	wt
SRX4143155	SRP149374	MDS	mut
SRX4143156	SRP149374	MDS	mut
SRX4143157	SRP149374	MDS	wt
SRX4143159	SRP149374	MDS	mut
SRX4143160	SRP149374	MDS	wt
SRX4143161	SRP149374	MDS	mut
SRX4143162	SRP149374	MDS	wt
SRX4143164	SRP149374	MDS	wt
SRX4143165	SRP149374	MDS	wt
SRX4143167	SRP149374	MDS	mut
SRX4143168	SRP149374	MDS	wt
SRX4143170	SRP149374	MDS	mut
SRX4143171	SRP149374	MDS	wt
SRX4143173	SRP149374	MDS	wt
SRX4143174	SRP149374	MDS	mut
SRX4143177	SRP149374	MDS	wt
SRX4143178	SRP149374	MDS	wt
SRX4143183	SRP149374	MDS	wt
SRX4143184	SRP149374	MDS	wt
SRX4143185	SRP149374	MDS	mut
SRX4143186	SRP149374	MDS	mut
SRX4143187	SRP149374	MDS	wt
SRX4143188	SRP149374	MDS	mut
SRX4143190	SRP149374	MDS	wt
SRX4143191	SRP149374	MDS	wt
SRX4143192	SRP149374	MDS	mut
SRX4143193	SRP149374	MDS	wt
SRX4143196	SRP149374	MDS	wt
