## Supplementary Table 2 for "SplicingFactory – Splicing diversity analysis for transcriptome data"

### Sheet: diffdiv
ENSEMBL ID	Gene symbol	Diversity	Mutated mean	WT mean	Mean difference	Log2 fold-change	P-value	adjusted P-value
ENSG00000255367	AC127526.2	Gini	0.374796	0.784609	-0.409812	-1.06587	0.000257581	0.0305801
ENSG00000204613	TRIM10	Gini	0.503878	0.855896	-0.352018	-0.764361	4.03145e-05	0.0115592
ENSG00000124098	FAM210B	Gini	0.539565	0.876145	-0.33658	-0.699373	2.45501e-06	0.00209128
ENSG00000266472	MRPS21	Gini	0.646876	0.885447	-0.238571	-0.452917	1.83189e-07	0.000521958
ENSG00000167644	C19orf33	Gini	0.705853	0.864112	-0.158259	-0.291851	0.00061511	0.0455423
ENSG00000143158	MPC2	Gini	0.687131	0.835038	-0.147907	-0.281256	0.000323927	0.033183
ENSG00000140057	AK7	Gini	0.746963	0.882286	-0.135323	-0.240209	0.000357369	0.0347493
ENSG00000198924	DCLRE1A	Gini	0.755686	0.889729	-0.134043	-0.235578	0.000623367	0.0455423
ENSG00000166821	PEX11A	Gini	0.687332	0.813206	-0.125874	-0.242614	0.00018104	0.0261259
ENSG00000166947	EPB42	Gini	0.72287	0.847037	-0.124166	-0.228687	0.000229605	0.0286217
ENSG00000196074	SYCP2	Gini	0.819081	0.939489	-0.120408	-0.19787	0.000135936	0.0223865
ENSG00000111843	TMEM14C	Gini	0.780604	0.897216	-0.116611	-0.200863	1.76378e-10	1.17262e-06
ENSG00000232653	GOLGA8N	Gini	0.712978	0.61192	0.101059	0.220516	1.99989e-05	0.00797758
ENSG00000077327	SPAG6	Gini	0.972456	0.868759	0.103697	0.162678	9.33287e-06	0.00503092
ENSG00000112304	ACOT13	Gini	0.714866	0.606128	0.108737	0.238049	3.96788e-06	0.0028264
ENSG00000154174	TOMM70	Gini	0.425925	0.310272	0.115652	0.457064	0.000439705	0.0382966
ENSG00000067533	RRP15	Gini	0.72573	0.607885	0.117845	0.255634	0.000225042	0.0282294
ENSG00000075218	GTSE1	Gini	0.89088	0.767421	0.123459	0.215213	2.25398e-05	0.00832511
ENSG00000171135	JAGN1	Gini	0.329638	0.195305	0.134334	0.755158	0.000418048	0.0378999
ENSG00000172232	AZU1	Gini	0.490567	0.355518	0.135049	0.464528	0.000511124	0.0417802
ENSG00000180479	ZNF571	Gini	0.757649	0.619433	0.138215	0.29058	3.61194e-05	0.0110831
ENSG00000120832	MTERF2	Gini	0.886027	0.746935	0.139092	0.246368	6.20375e-06	0.00386668
ENSG00000114770	ABCC5	Gini	0.873669	0.732849	0.14082	0.253571	9.78957e-10	4.88132e-06
ENSG00000170439	METTL7B	Gini	0.508933	0.331263	0.17767	0.619499	0.000687411	0.0466404
ENSG00000163257	DCAF16	Gini	0.800445	0.58297	0.217475	0.45738	1.30875e-05	0.0063666
ENSG00000214711	CAPN14	Gini	0.894353	0.619106	0.275247	0.530658	0.000667342	0.0466404
ENSG00000130544	ZNF557	Gini	0.922962	0.577737	0.345226	0.67586	3.33297e-06	0.00255677
ENSG00000239920	AC104389.5	Laplace	0.337456	0.726175	-0.388719	-1.10562	1.77323e-05	0.00113356
ENSG00000112212	TSPO2	Laplace	0.627081	0.925385	-0.298304	-0.561403	1.21359e-06	0.000265989
ENSG00000196565	HBG2	Laplace	0.150464	0.43551	-0.285045	-1.53328	5.40785e-05	0.00221933
ENSG00000158578	ALAS2	Laplace	0.470382	0.751945	-0.281563	-0.676793	2.20601e-06	0.000360647
ENSG00000284931	AC104389.6	Laplace	0.0750237	0.346847	-0.271823	-2.20888	3.30295e-06	0.000451215
ENSG00000161973	CCDC42	Laplace	0.525671	0.77879	-0.253119	-0.567073	0.000217627	0.0052296
ENSG00000121933	TMIGD3	Laplace	0.576332	0.819812	-0.24348	-0.508392	5.7249e-05	0.00226105
ENSG00000213934	HBG1	Laplace	0.59172	0.834627	-0.242907	-0.496217	0.000118217	0.00351392
ENSG00000143627	PKLR	Laplace	0.489962	0.729322	-0.23936	-0.573887	0.000100258	0.00312445
ENSG00000073754	CD5L	Laplace	0.205688	0.444886	-0.239198	-1.11298	0.00288808	0.02575
ENSG00000271503	CCL5	Laplace	0.461658	0.655561	-0.193903	-0.505906	0.00140484	0.0159473
ENSG00000100292	HMOX1	Laplace	0.20758	0.398324	-0.190744	-0.940273	0.00617435	0.0420509
ENSG00000004939	SLC4A1	Laplace	0.700039	0.890579	-0.19054	-0.347308	2.5386e-05	0.00136844
ENSG00000088986	DYNLL1	Laplace	0.332645	0.522907	-0.190262	-0.652571	2.25317e-11	4.49395e-07
ENSG00000165457	FOLR2	Laplace	0.451069	0.638338	-0.18727	-0.500974	0.00154087	0.0169419
ENSG00000137267	TUBB2A	Laplace	0.638152	0.825123	-0.186971	-0.370709	5.7249e-05	0.00226105
ENSG00000133742	CA1	Laplace	0.46933	0.653314	-0.183984	-0.477174	1.93253e-06	0.000338109
ENSG00000163993	S100P	Laplace	0.611006	0.791444	-0.180438	-0.373301	0.00294774	0.0262233
ENSG00000106992	AK1	Laplace	0.645081	0.825186	-0.180106	-0.35524	4.05689e-05	0.0018224
ENSG00000274020	LINC01138	Laplace	0.648511	0.828366	-0.179855	-0.353138	1.42037e-08	1.34902e-05
ENSG00000114770	ABCC5	Laplace	0.696464	0.87584	-0.179376	-0.330618	9.00058e-10	1.99463e-06
ENSG00000141744	PNMT	Laplace	0.694271	0.864109	-0.169838	-0.315713	1.77469e-06	0.000322025
ENSG00000162692	VCAM1	Laplace	0.529555	0.694875	-0.16532	-0.391973	0.00617435	0.0420509
ENSG00000135047	CTSL	Laplace	0.385916	0.550741	-0.164825	-0.513088	0.00037769	0.00719486
ENSG00000165949	IFI27	Laplace	0.544136	0.708759	-0.164622	-0.381327	0.00101121	0.0130965
ENSG00000133800	LYVE1	Laplace	0.676359	0.83951	-0.163151	-0.311758	0.000515288	0.00867293
ENSG00000175899	A2M	Laplace	0.641888	0.794529	-0.152641	-0.307779	0.00390579	0.0311853
ENSG00000286342	AC073210.3	Laplace	0.686718	0.837139	-0.150421	-0.285749	2.62937e-05	0.00141355
ENSG00000175449	RFESD	Laplace	0.753867	0.903313	-0.149446	-0.260915	4.8516e-08	3.02391e-05
ENSG00000169592	INO80E	Laplace	0.800556	0.943087	-0.142531	-0.236389	3.38091e-09	4.57115e-06
ENSG00000146859	TMEM140	Laplace	0.496646	0.638901	-0.142256	-0.363376	0.00242161	0.0228472
ENSG00000166831	RBPMS2	Laplace	0.600215	0.735508	-0.135293	-0.293263	0.00437042	0.033846
ENSG00000149557	FEZ1	Laplace	0.721493	0.8539	-0.132407	-0.243082	0.00308173	0.0270057
ENSG00000128311	TST	Laplace	0.34217	0.474486	-0.132315	-0.47165	0.0014714	0.0163859
ENSG00000131981	LGALS3	Laplace	0.680371	0.811912	-0.131541	-0.255002	0.00161334	0.0174786
ENSG00000143416	SELENBP1	Laplace	0.696052	0.827158	-0.131105	-0.248967	0.00039739	0.00737298
ENSG00000163528	CHCHD4	Laplace	0.555681	0.686464	-0.130783	-0.304927	4.55354e-05	0.00196581
ENSG00000163923	RPL39L	Laplace	0.503764	0.63441	-0.130646	-0.332667	0.00211819	0.0209664
ENSG00000151729	SLC25A4	Laplace	0.619067	0.749175	-0.130107	-0.275206	0.00343524	0.0287157
ENSG00000248008	NRAV	Laplace	0.661667	0.790622	-0.128955	-0.256883	0.000118217	0.00351392
ENSG00000134056	MRPS36	Laplace	0.434581	0.561424	-0.126843	-0.369464	1.23098e-05	0.000944305
ENSG00000029534	ANK1	Laplace	0.663889	0.790001	-0.126113	-0.250914	0.000564594	0.00909598
ENSG00000176659	C20orf197	Laplace	0.769024	0.894552	-0.125528	-0.218136	0.000192028	0.00483371
ENSG00000142396	ERVK3-1	Laplace	0.412232	0.537207	-0.124975	-0.382023	3.86664e-08	2.57067e-05
ENSG00000177575	CD163	Laplace	0.726689	0.851294	-0.124605	-0.228319	0.00111173	0.0138239
ENSG00000198959	TGM2	Laplace	0.735263	0.857042	-0.121779	-0.221106	6.20375e-06	0.000668831
ENSG00000112077	RHAG	Laplace	0.595951	0.717368	-0.121416	-0.267518	0.0046242	0.0348431
ENSG00000154589	LY96	Laplace	0.66886	0.779413	-0.110553	-0.220684	0.00617435	0.0420509
ENSG00000206177	HBM	Laplace	0.866786	0.9769	-0.110114	-0.172535	3.07734e-07	0.000111596
ENSG00000102743	SLC25A15	Laplace	0.624101	0.733718	-0.109617	-0.233446	0.00329024	0.0279488
ENSG00000112304	ACOT13	Laplace	0.665608	0.774925	-0.109317	-0.219384	4.01305e-07	0.0001334
ENSG00000178988	MRFAP1L1	Laplace	0.517079	0.62552	-0.108441	-0.274672	3.61194e-05	0.00169108
ENSG00000170323	FABP4	Laplace	0.596823	0.705146	-0.108322	-0.240618	0.00253127	0.0236138
ENSG00000140749	IGSF6	Laplace	0.564009	0.672241	-0.108231	-0.253258	0.00053724	0.00882639
ENSG00000186230	ZNF749	Laplace	0.763654	0.871355	-0.107701	-0.190341	0.00785985	0.0484739
ENSG00000163257	DCAF16	Laplace	0.695071	0.801624	-0.106554	-0.205767	0.00116539	0.0141817
ENSG00000106125	MINDY4	Laplace	0.737425	0.842803	-0.105377	-0.192698	0.000237183	0.00549432
ENSG00000100600	LGMN	Laplace	0.537136	0.642057	-0.104921	-0.257415	0.00725704	0.0462574
ENSG00000264019	AC018521.2	Laplace	0.620719	0.725156	-0.104438	-0.224352	0.00111173	0.0138239
ENSG00000146425	DYNLT1	Laplace	0.27499	0.375053	-0.100063	-0.447714	8.48972e-05	0.00284584
ENSG00000115165	CYTIP	Laplace	0.856132	0.755711	0.10042	0.179998	0.000340997	0.00665477
ENSG00000109107	ALDOC	Laplace	0.826585	0.725992	0.100594	0.187211	0.00053724	0.00882639
ENSG00000101265	RASSF2	Laplace	0.718293	0.616635	0.101659	0.220157	0.00329024	0.0279488
ENSG00000104549	SQLE	Laplace	0.848903	0.747054	0.101849	0.184387	4.82298e-05	0.00204669
ENSG00000118707	TGIF2	Laplace	0.610361	0.508272	0.102088	0.26406	8.49273e-06	0.000795247
ENSG00000106723	SPIN1	Laplace	0.758482	0.656309	0.102173	0.20874	6.20375e-06	0.000668831
ENSG00000111674	ENO2	Laplace	0.88869	0.786405	0.102286	0.176409	3.71989e-06	0.000475598
ENSG00000244274	DBNDD2	Laplace	0.848493	0.74616	0.102333	0.185417	0.00015306	0.00415092
ENSG00000183741	CBX6	Laplace	0.721476	0.61913	0.102346	0.220709	4.51221e-06	0.00054543
ENSG00000198075	SULT1C4	Laplace	0.899668	0.797236	0.102432	0.174386	1.77323e-05	0.00113356
ENSG00000159164	SV2A	Laplace	0.710502	0.607247	0.103255	0.226556	0.00185	0.0191879
ENSG00000165025	SYK	Laplace	0.559808	0.456202	0.103606	0.295259	0.000249935	0.00567763
ENSG00000158985	CDC42SE2	Laplace	0.704181	0.600363	0.103818	0.23011	7.17793e-05	0.00259355
ENSG00000170175	CHRNB1	Laplace	0.671333	0.567168	0.104165	0.243253	0.000237183	0.00549432
ENSG00000178115	GOLGA8Q	Laplace	0.948452	0.844139	0.104312	0.168093	4.51221e-06	0.00054543
ENSG00000155090	KLF10	Laplace	0.303489	0.19768	0.10581	0.618481	0.00106037	0.0134685
ENSG00000270804	AC010326.4	Laplace	0.643629	0.537674	0.105956	0.259499	0.00168894	0.018103
ENSG00000255112	CHMP1B	Laplace	0.466642	0.360416	0.106226	0.372654	1.99989e-05	0.00120507
ENSG00000198586	TLK1	Laplace	0.762294	0.655793	0.106501	0.217107	6.41257e-05	0.00243153
ENSG00000198520	ARMH1	Laplace	0.757944	0.651366	0.106578	0.218623	7.03778e-06	0.000719839
ENSG00000265118	AC134669.1	Laplace	0.704241	0.597322	0.10692	0.237562	9.48677e-05	0.00303714
ENSG00000157514	TSC22D3	Laplace	0.586374	0.478019	0.108354	0.294752	0.000418048	0.0076355
ENSG00000239636	AC004865.2	Laplace	0.66727	0.558738	0.108531	0.256097	0.00106037	0.0134685
ENSG00000112137	PHACTR1	Laplace	0.645972	0.536783	0.109189	0.267133	1.23098e-05	0.000944305
ENSG00000254521	SIGLEC12	Laplace	0.912667	0.803328	0.109338	0.184099	0.00529226	0.0380102
ENSG00000184716	SERINC4	Laplace	0.948173	0.838044	0.110129	0.178125	2.04576e-05	0.001229
ENSG00000182162	P2RY8	Laplace	0.559246	0.448934	0.110312	0.31698	0.0007219	0.0106026
ENSG00000241489	AC244197.3	Laplace	0.907427	0.796588	0.110839	0.187948	8.49273e-06	0.000795247
ENSG00000197183	NOL4L	Laplace	0.822853	0.711785	0.111067	0.209192	0.000687505	0.01031
ENSG00000124193	SRSF6	Laplace	0.352564	0.237808	0.114756	0.568087	5.7249e-05	0.00226105
ENSG00000034693	PEX3	Laplace	0.670179	0.555412	0.114767	0.270989	0.000146912	0.00402495
ENSG00000205978	NYNRIN	Laplace	0.835129	0.720083	0.115046	0.213837	0.000593241	0.00942053
ENSG00000238083	LRRC37A2	Laplace	0.492621	0.376917	0.115704	0.38623	0.000876097	0.0120177
ENSG00000124942	AHNAK	Laplace	0.925171	0.80936	0.115811	0.192938	1.69179e-06	0.000318327
ENSG00000267322	SNHG22	Laplace	0.790467	0.674524	0.115943	0.228836	0.00030766	0.0062679
ENSG00000079691	CARMIL1	Laplace	0.878322	0.761947	0.116375	0.20506	7.17793e-05	0.00259355
ENSG00000198740	ZNF652	Laplace	0.82771	0.711271	0.11644	0.218728	3.26776e-06	0.000449486
ENSG00000116133	DHCR24	Laplace	0.946919	0.830219	0.1167	0.189749	7.03778e-06	0.000719839
ENSG00000143153	ATP1B1	Laplace	0.54826	0.430744	0.117515	0.348028	0.00122143	0.0146381
ENSG00000258504	AL157871.1	Laplace	0.438138	0.320113	0.118025	0.452805	0.00101121	0.0130965
ENSG00000010017	RANBP9	Laplace	0.591098	0.472893	0.118205	0.321884	0.000462406	0.0080267
ENSG00000243422	RPL23AP49	Laplace	0.830253	0.709965	0.120289	0.225805	0.00101121	0.0130965
ENSG00000105514	RAB3D	Laplace	0.409665	0.289242	0.120422	0.502166	3.71989e-06	0.000475598
ENSG00000180855	ZNF443	Laplace	0.90187	0.780863	0.121008	0.207851	5.53507e-05	0.00226105
ENSG00000128739	SNRPN	Laplace	0.669665	0.548157	0.121508	0.28885	1.24143e-10	4.95208e-07
ENSG00000198783	ZNF830	Laplace	0.634944	0.51326	0.121685	0.306942	0.000834917	0.0116941
ENSG00000129675	ARHGEF6	Laplace	0.555817	0.434066	0.12175	0.356694	0.00154087	0.0169419
ENSG00000229989	MIR181A1HG	Laplace	0.820861	0.698855	0.122007	0.232146	0.00643044	0.0430676
ENSG00000169964	TMEM42	Laplace	0.487857	0.365584	0.122273	0.416257	3.21358e-05	0.0015944
ENSG00000177721	ANXA2R	Laplace	0.659545	0.536837	0.122708	0.296986	2.8572e-05	0.00147634
ENSG00000132329	RAMP1	Laplace	0.910331	0.787569	0.122762	0.208986	0.00134106	0.0155508
ENSG00000166224	SGPL1	Laplace	0.798058	0.674706	0.123351	0.242233	2.8572e-05	0.00147634
ENSG00000206560	ANKRD28	Laplace	0.857397	0.732016	0.12538	0.228087	1.03753e-08	1.03468e-05
ENSG00000181826	RELL1	Laplace	0.721567	0.596177	0.12539	0.275392	0.00140484	0.0159473
ENSG00000148200	NR6A1	Laplace	0.901913	0.776129	0.125783	0.21669	3.61194e-05	0.00169108
ENSG00000255197	AC090559.1	Laplace	0.727877	0.60183	0.126047	0.274338	1.47858e-05	0.00103475
ENSG00000179820	MYADM	Laplace	0.639053	0.512434	0.126618	0.318568	4.6176e-07	0.000141689
ENSG00000147100	SLC16A2	Laplace	0.965497	0.838362	0.127136	0.2037	0.00122198	0.0146381
ENSG00000157653	C9orf43	Laplace	0.599405	0.470002	0.129404	0.350866	0.00140484	0.0159473
ENSG00000143158	MPC2	Laplace	0.616894	0.486575	0.13032	0.342362	0.00193572	0.0197181
ENSG00000130684	ZNF337	Laplace	0.791603	0.660807	0.130796	0.260548	6.41257e-05	0.00243153
ENSG00000175691	ZNF77	Laplace	0.762937	0.630672	0.132266	0.274675	5.12766e-06	0.000591163
ENSG00000173726	TOMM20	Laplace	0.49443	0.36192	0.13251	0.450095	0.00315085	0.0272759
ENSG00000075426	FOSL2	Laplace	0.87074	0.737659	0.133081	0.239288	0.000100258	0.00312445
ENSG00000213801	ZNF321P	Laplace	0.802866	0.669691	0.133176	0.261665	3.82828e-05	0.00176748
ENSG00000233621	LINC01137	Laplace	0.686189	0.55202	0.134169	0.313886	0.00106037	0.0134685
ENSG00000274471	AC242376.2	Laplace	0.804092	0.669429	0.134662	0.264428	0.00817776	0.0497272
ENSG00000245532	NEAT1	Laplace	0.693977	0.558253	0.135724	0.313968	0.00030766	0.0062679
ENSG00000164220	F2RL2	Laplace	0.907585	0.770315	0.137271	0.236585	4.05689e-05	0.0018224
ENSG00000157306	ZFHX2-AS1	Laplace	0.604214	0.466739	0.137474	0.372442	1.77323e-05	0.00113356
ENSG00000182983	ZNF662	Laplace	0.857247	0.71794	0.139307	0.255848	2.06493e-06	0.000352009
ENSG00000163961	RNF168	Laplace	0.519381	0.378816	0.140566	0.455299	4.55354e-05	0.00196581
ENSG00000137815	RTF1	Laplace	0.828468	0.685969	0.142499	0.272303	1.24143e-10	4.95208e-07
ENSG00000260927	AC009107.2	Laplace	0.617526	0.474199	0.143327	0.381007	0.00039739	0.00737298
ENSG00000254732	AP001931.1	Laplace	0.550942	0.40084	0.150102	0.458874	0.000793623	0.0113579
ENSG00000262823	AC127521.1	Laplace	0.639656	0.488764	0.150891	0.388156	0.000687505	0.01031
ENSG00000110492	MDK	Laplace	0.809832	0.658372	0.15146	0.298719	3.61194e-05	0.00169108
ENSG00000123892	RAB38	Laplace	0.544431	0.391938	0.152492	0.474122	2.39227e-05	0.00133279
ENSG00000261279	ULK4P1	Laplace	0.765448	0.612564	0.152885	0.321445	3.71989e-06	0.000475598
ENSG00000270882	H4C14	Laplace	0.738786	0.584562	0.154224	0.337799	0.000431678	0.00780936
ENSG00000182048	TRPC2	Laplace	0.636358	0.479048	0.15731	0.409668	0.000249935	0.00567763
ENSG00000152520	PAN3	Laplace	0.51318	0.355653	0.157527	0.528994	7.97845e-06	0.00078005
ENSG00000230844	ZNF674-AS1	Laplace	0.84998	0.688175	0.161805	0.304654	8.18824e-08	4.53651e-05
ENSG00000260735	AC139256.2	Laplace	0.661494	0.496405	0.165089	0.414209	0.000100258	0.00312445
ENSG00000231566	LINC02595	Laplace	0.613608	0.448183	0.165425	0.45323	0.000876097	0.0120177
ENSG00000092964	DPYSL2	Laplace	0.600094	0.434086	0.166008	0.467208	3.74016e-07	0.000126436
ENSG00000112308	C6orf62	Laplace	0.374195	0.20127	0.172925	0.89466	0.00030766	0.0062679
ENSG00000087245	MMP2	Laplace	0.908893	0.726691	0.182202	0.322768	0.000263329	0.00581628
ENSG00000111843	TMEM14C	Laplace	0.534859	0.351266	0.183594	0.606598	4.56655e-10	1.518e-06
ENSG00000112367	FIG4	Laplace	0.875616	0.684696	0.19092	0.354835	2.87245e-09	4.57115e-06
ENSG00000092621	PHGDH	Laplace	0.856636	0.660505	0.196131	0.375113	9.00058e-10	1.99463e-06
ENSG00000102580	DNAJC3	Laplace	0.556091	0.337803	0.218288	0.71914	2.06908e-09	4.12679e-06
ENSG00000134184	GSTM1	Laplace	0.755351	0.508689	0.246662	0.570364	0.00490634	0.0365275
ENSG00000266472	MRPS21	Laplace	0.635639	0.323377	0.312262	0.97499	1.96897e-07	8.18147e-05
ENSG00000130544	ZNF557	Naive	0.181531	0.637314	-0.455783	-1.81179	3.33297e-06	0.00239808
ENSG00000214711	CAPN14	Naive	0.144107	0.519612	-0.375505	-1.85029	0.000667342	0.0423218
ENSG00000276649	AL117335.1	Naive	0.219733	0.500271	-0.280539	-1.18696	0.000685854	0.0423218
ENSG00000077327	SPAG6	Naive	0.0981283	0.365384	-0.267256	-1.89667	9.99049e-06	0.00398521
ENSG00000163257	DCAF16	Naive	0.428438	0.68779	-0.259351	-0.68288	6.60819e-06	0.0033795
ENSG00000139910	NOVA1	Naive	0	0.240239	-0.240239	-Inf	0.000123033	0.0197628
ENSG00000114770	ABCC5	Naive	0.41282	0.64247	-0.22965	-0.638115	4.19189e-10	2.09018e-06
ENSG00000120832	MTERF2	Naive	0.327642	0.547447	-0.219805	-0.7406	1.47858e-05	0.00536187
ENSG00000154380	ENAH	Naive	0.13255	0.338664	-0.206114	-1.35332	0.000192395	0.0242868
ENSG00000075218	GTSE1	Naive	0.30346	0.503318	-0.199858	-0.729962	3.03042e-05	0.00863452
ENSG00000088986	DYNLL1	Naive	0.287036	0.477984	-0.190948	-0.73573	2.70461e-11	2.69717e-07
ENSG00000158806	NPM2	Naive	0.294589	0.476468	-0.181879	-0.693675	0.000189433	0.0240653
ENSG00000178038	ALS2CL	Naive	0.143315	0.321654	-0.178339	-1.16632	0.000336374	0.0302207
ENSG00000161647	MPP3	Naive	0.307133	0.483231	-0.176098	-0.65385	0.000745808	0.0444591
ENSG00000142396	ERVK3-1	Naive	0.202555	0.374808	-0.172253	-0.88784	2.64696e-09	1.05587e-05
ENSG00000165995	CACNB2	Naive	0.236765	0.409012	-0.172248	-0.78869	2.25212e-05	0.00702431
ENSG00000106479	ZNF862	Naive	0.219125	0.390219	-0.171094	-0.832528	0.000887622	0.0478476
ENSG00000159214	CCDC24	Naive	0.419473	0.586493	-0.16702	-0.483537	0.000137953	0.0207159
ENSG00000180479	ZNF571	Naive	0.526962	0.690336	-0.163374	-0.389599	8.49273e-06	0.00368234
ENSG00000110237	ARHGEF17	Naive	0.361858	0.514348	-0.15249	-0.507322	0.000814899	0.0468391
ENSG00000122641	INHBA	Naive	0.0865334	0.234158	-0.147624	-1.43615	0.000847241	0.0473339
ENSG00000170456	DENND5B	Naive	0.251057	0.397272	-0.146215	-0.662111	0.000622893	0.0408896
ENSG00000214922	HLA-F-AS1	Naive	0.309157	0.453951	-0.144794	-0.554196	0.000795433	0.0458584
ENSG00000160194	NDUFV3	Naive	0.462278	0.605222	-0.142944	-0.388704	1.13031e-06	0.00132612
ENSG00000170439	METTL7B	Naive	0.755008	0.89787	-0.142861	-0.250013	0.000687411	0.0423218
ENSG00000261760	AC140479.3	Naive	0	0.138139	-0.138139	-Inf	0.000823472	0.0468525
ENSG00000178988	MRFAP1L1	Naive	0.441415	0.57844	-0.137025	-0.390033	1.6693e-05	0.00554902
ENSG00000085491	SLC25A24	Naive	0.399778	0.535908	-0.13613	-0.422786	0.0007219	0.0433684
ENSG00000224281	SLC25A5-AS1	Naive	0.0478771	0.183713	-0.135836	-1.94005	0.000475445	0.0364556
ENSG00000186866	POFUT2	Naive	0.165609	0.299841	-0.134232	-0.856418	0.000735859	0.0440742
ENSG00000160767	FAM189B	Naive	0.0884085	0.222157	-0.133749	-1.32932	0.000237183	0.027032
ENSG00000146425	DYNLT1	Naive	0.16588	0.29659	-0.13071	-0.838327	9.03861e-06	0.00375573
ENSG00000172037	LAMB2	Naive	0.44995	0.580396	-0.130446	-0.367272	0.000439451	0.0349399
ENSG00000067533	RRP15	Naive	0.564502	0.694439	-0.129937	-0.298869	0.000225042	0.0262484
ENSG00000070413	DGCR2	Naive	0.263981	0.392879	-0.128897	-0.573647	8.48972e-05	0.0171038
ENSG00000196967	ZNF585A	Naive	0.428308	0.556654	-0.128346	-0.378132	0.000654637	0.0421185
ENSG00000169733	RFNG	Naive	0.159415	0.284901	-0.125486	-0.837672	0.000623236	0.0408896
ENSG00000112304	ACOT13	Naive	0.584377	0.706966	-0.122588	-0.27474	1.48001e-06	0.00155362
ENSG00000164031	DNAJB14	Naive	0.440396	0.562642	-0.122246	-0.353417	5.7249e-05	0.0134333
ENSG00000118298	CA14	Naive	0.348989	0.471076	-0.122087	-0.43278	0.00093535	0.0494842
ENSG00000138604	GLCE	Naive	0.245953	0.367892	-0.121939	-0.580899	0.000593241	0.0397053
ENSG00000182389	CACNB4	Naive	0.206608	0.328365	-0.121757	-0.668403	0.000911068	0.0487567
ENSG00000141378	PTRH2	Naive	0.365811	0.486353	-0.120542	-0.410905	7.49402e-06	0.00355877
ENSG00000148288	GBGT1	Naive	0.209996	0.330379	-0.120383	-0.653758	1.99989e-05	0.006539
ENSG00000103047	TANGO6	Naive	0.233785	0.351539	-0.117754	-0.588502	1.57118e-05	0.00540297
ENSG00000054219	LY75	Naive	0.478263	0.596007	-0.117744	-0.317525	0.000277394	0.0288088
ENSG00000165521	EML5	Naive	0.00660675	0.121548	-0.114941	-4.20144	0.000552618	0.0391001
ENSG00000073417	PDE8A	Naive	0.399815	0.512619	-0.112804	-0.358553	0.000623236	0.0408896
ENSG00000169592	INO80E	Naive	0.371614	0.484132	-0.112518	-0.381597	3.74016e-07	0.000678159
ENSG00000170473	PYM1	Naive	0.456165	0.568349	-0.112185	-0.317224	6.07793e-08	0.000173178
ENSG00000135469	COQ10A	Naive	0.238049	0.347759	-0.10971	-0.54683	0.000111918	0.0194105
ENSG00000120333	MRPS14	Naive	0.367523	0.476327	-0.108804	-0.374119	6.20375e-06	0.00325615
ENSG00000198932	GPRASP1	Naive	0.0403333	0.148965	-0.108631	-1.88493	0.000517564	0.0374015
ENSG00000100916	BRMS1L	Naive	0.524202	0.631814	-0.107612	-0.269378	0.000795117	0.0458584
ENSG00000144026	ZNF514	Naive	0.273217	0.38082	-0.107603	-0.479062	0.000225042	0.0262484
ENSG00000165195	PIGA	Naive	0.340741	0.447255	-0.106514	-0.392423	0.000323927	0.029234
ENSG00000162601	MYSM1	Naive	0.468747	0.575101	-0.106354	-0.295007	0.00029216	0.0288088
ENSG00000204131	NHSL2	Naive	0.446529	0.551035	-0.104506	-0.303391	0.000486196	0.0364556
ENSG00000095932	SMIM24	Naive	0.407614	0.511784	-0.10417	-0.328333	0.000118217	0.0194863
ENSG00000091409	ITGA6	Naive	0.433113	0.536798	-0.103685	-0.309636	0.000876097	0.047483
ENSG00000102858	MGRN1	Naive	0.445102	0.547777	-0.102675	-0.299452	0.00039739	0.0334428
ENSG00000234456	MAGI2-AS3	Naive	0.299766	0.402415	-0.102648	-0.424844	0.000299454	0.0288088
ENSG00000176108	CHMP6	Naive	0.174717	0.276477	-0.10176	-0.66214	0.00037769	0.0324699
ENSG00000109016	DHRS7B	Naive	0.303568	0.405143	-0.101575	-0.416411	0.000511124	0.0370704
ENSG00000154102	C16orf74	Naive	0.155517	0.25709	-0.101573	-0.725204	0.000685644	0.0423218
ENSG00000232653	GOLGA8N	Naive	0.606312	0.70778	-0.101468	-0.223241	1.3912e-05	0.00513841
ENSG00000196912	ANKRD36B	Naive	0.513243	0.613512	-0.100269	-0.257448	3.06194e-06	0.00234887
ENSG00000060762	MPC1	Naive	0.473419	0.573663	-0.100244	-0.277086	0.000564594	0.0391001
ENSG00000075234	TTC38	Naive	0.243131	0.343144	-0.100012	-0.497077	5.10749e-05	0.0127336
ENSG00000197183	NOL4L	Naive	0.320728	0.219616	0.101111	0.546363	0.000564594	0.0391001
ENSG00000092068	SLC7A8	Naive	0.489347	0.385283	0.104065	0.344942	0.000323927	0.029234
ENSG00000058600	POLR3E	Naive	0.511084	0.406643	0.104441	0.329799	0.00039739	0.0334428
ENSG00000152939	MARVELD2	Naive	0.177328	0.0652646	0.112064	1.44205	0.000836274	0.0468525
ENSG00000245060	LINC00847	Naive	0.451814	0.335248	0.116566	0.4305	0.000202491	0.0249301
ENSG00000109917	ZPR1	Naive	0.243424	0.125684	0.11774	0.953672	0.0007219	0.0433684
ENSG00000224389	C4B	Naive	0.487209	0.363714	0.123495	0.421737	0.000142155	0.0207813
ENSG00000073737	DHRS9	Naive	0.335189	0.205658	0.129531	0.70473	0.000355923	0.0313963
ENSG00000128739	SNRPN	Naive	0.571512	0.438791	0.132721	0.381249	2.056e-11	2.69717e-07
ENSG00000157734	SNX22	Naive	0.260809	0.126867	0.133942	1.03968	0.000243552	0.0276002
ENSG00000103740	ACSBG1	Naive	0.290436	0.152204	0.138232	0.93221	0.00045591	0.0357468
ENSG00000279170	TSTD3	Naive	0.454907	0.3149	0.140007	0.53068	8.02915e-05	0.0166814
ENSG00000071539	TRIP13	Naive	0.288983	0.144796	0.144187	0.996962	5.07376e-05	0.0127336
ENSG00000226281	AL031123.1	Naive	0.453665	0.292222	0.161444	0.634565	0.000827125	0.0468525
ENSG00000087085	ACHE	Naive	0.285407	0.118887	0.16652	1.26343	0.0001227	0.0197628
ENSG00000166821	PEX11A	Naive	0.568504	0.38185	0.186654	0.574165	0.000212298	0.0258061
ENSG00000143158	MPC2	Naive	0.532894	0.331986	0.200908	0.682726	0.000564594	0.0391001
ENSG00000111843	TMEM14C	Naive	0.506549	0.304039	0.20251	0.736444	2.97124e-10	1.97538e-06
ENSG00000166947	EPB42	Naive	0.591335	0.37401	0.217325	0.660899	0.000148548	0.0208647
ENSG00000167644	C19orf33	Naive	0.511859	0.281452	0.230407	0.862858	0.000584753	0.0397053
ENSG00000110693	SOX6	Naive	0.363764	0.116413	0.247351	1.64375	4.87303e-07	0.000747636
ENSG00000140057	AK7	Naive	0.518346	0.258212	0.260135	1.00536	0.000200854	0.0249301
ENSG00000196074	SYCP2	Naive	0.447704	0.185379	0.262325	1.27207	0.000118155	0.0194863
ENSG00000236081	ELFN1-AS1	Naive	0.83395	0.535309	0.298641	0.639589	0.000882921	0.0477232
ENSG00000266472	MRPS21	Naive	0.623421	0.297689	0.325732	1.0664	1.83189e-07	0.000456714
ENSG00000255367	AC127526.2	Naive	0.734338	0.30648	0.427857	1.26065	0.000257581	0.0283837
ENSG00000124098	FAM210B	Naive	0.670958	0.226956	0.444002	1.56381	2.45501e-06	0.00209128
ENSG00000204613	TRIM10	Naive	0.674775	0.19438	0.480395	1.79552	4.03145e-05	0.0109344
